# The single-molecule accessibility landscape of newly replicated mammalian chromatin

**DOI:** 10.1101/2023.10.09.561582

**Authors:** Megan S Ostrowski, Marty G Yang, Colin P McNally, Nour J Abdulhay, Simai Wang, Elphège P Nora, Hani Goodarzi, Vijay Ramani

## Abstract

The higher-order structure of newly replicated (*i.e.* ‘nascent’) chromatin fibers remains poorly-resolved, limiting our understanding of how epigenomes are maintained across cell divisions. To address this, we present <u>R</u>eplication-<u>A</u>ware <u>S</u>ingle-molecule <u>A</u>ccessibility <u>M</u>apping (RASAM), a long-read sequencing method that nondestructively measures genome-wide replication-status and protein-DNA interactions simultaneously on intact chromatin templates. We report that individual human and mouse nascent chromatin fibers are ‘hyperaccessible’ compared to steady-state chromatin. This hyperaccessibility occurs at two, coupled length-scales: first, individual nucleosome core particles on nascent DNA exist as a mixture of partially-unwrapped nucleosomes and other subnucleosomal species; second, newly-replicated chromatin fibers are significantly enriched for irregularly-spaced nucleosomes on individual DNA molecules. Focusing on specific *cis*-regulatory elements (*e.g.* transcription factor binding sites; active transcription start sites [TSSs]), we discover unique modes by which nascent chromatin hyperaccessibility is resolved at the single-molecule level: at CCCTC-binding factor (CTCF) binding sites, CTCF and nascent nucleosomes compete for motifs on nascent chromatin fibers, resulting in quantitatively-reduced CTCF occupancy and motif accessibility post-replication; at active TSSs, high levels of steady-state chromatin accessibility are preserved, implying that nucleosome free regions (NFRs) are rapidly re-established behind the fork. Our study introduces a new paradigm for studying higher-order chromatin fiber organization behind the replication fork. More broadly, we uncover a unique organization of newly replicated chromatin that must be reset by active processes, providing a substrate for epigenetic reprogramming.
