## Supplemental tables referenced in Ostrowski, Yang, et al. manuscript for "The single-molecule accessibility landscape of newly replicated mammalian chromatin"

### Sheet: Supplementary Table 1
Filename	Bases	Reads	Sample_ID	Footprinting	Cell type	Technical Replicate	Biological Replicate
/home/myang/rasam/220128_MO_BrdU_shear_CM_spike/220128_MO_BrdU_shear_CM_spike-in.split.15minBrdU_m.ccs.bam	1715102237	458212	E14_15min_mE14_15m_B1	Y	E14	1	1
/home/myang/rasam/220128_MO_BrdU_shear_CM_spike/220128_MO_BrdU_shear_CM_spike-in.split.15minBrdU_noM.ccs.bam	1392209292	367475	E14_15min_noME14_15m_B1	N	E14	1	1
/home/myang/rasam/220128_MO_BrdU_shear_CM_spike/220128_MO_BrdU_shear_CM_spike-in.split.24hBrdU_m.ccs.bam	1013755559	294345	E14_1440min_mE14_1440m_B1	Y	E14	1	1
/home/myang/rasam/220128_MO_BrdU_shear_CM_spike/220128_MO_BrdU_shear_CM_spike-in.split.24hBrdU_noM.ccs.bam	1367647146	347456	E14_1440min_noME14_1440m_B1	N	E14	1	1
/home/myang/rasam/220128_MO_BrdU_shear_CM_spike/220128_MO_BrdU_shear_CM_spike-in.split.5minBrdU_m.ccs.bam	1224847923	335034	E14_5min_mE14_5m_B1	Y	E14	1	1
/home/myang/rasam/220128_MO_BrdU_shear_CM_spike/220128_MO_BrdU_shear_CM_spike-in.split.5minBrdU_noM.ccs.bam	1251842218	312660	E14_5min_noME14_5m_B1	N	E14	1	1
/home/myang/rasam/220128_MO_BrdU_shear_CM_spike/220128_MO_BrdU_shear_CM_spike-in.split.negcontrol_m.ccs.bam	1219101764	323599	E14_0min_mE14_0m_B1	Y	E14	1	1
/home/myang/rasam/220128_MO_BrdU_shear_CM_spike/220128_MO_BrdU_shear_CM_spike-in.split.negcontrol_noM.ccs.bam	1217299920	306668	E14_0min_noME14_0m_B1	N	E14	1	1
/home/myang/rasam/220722_BrdU_K562_invivopulse/220722_BrdU_K562_invivopulse.split.10minBrdU_m.ccs.bam	1653037026	304258	K562_10min_mK562_10m_B1	Y	K562	1	1
/home/myang/rasam/220722_BrdU_K562_invivopulse/220722_BrdU_K562_invivopulse.split.10minBrdU_noM.ccs.bam	1340183557	244928	K562_10min_noMK562_10m_B1	N	K562	1	1
/home/myang/rasam/220722_BrdU_K562_invivopulse/220722_BrdU_K562_invivopulse.split.24hBrdU_m.ccs.bam	1505329128	297918	K562_1440min_mK562_1440m_B1	Y	K562	1	1
/home/myang/rasam/220722_BrdU_K562_invivopulse/220722_BrdU_K562_invivopulse.split.24hBrdU_noM.ccs.bam	1774224600	319663	K562_1440min_noMK562_1440m_B1	N	K562	1	1
/home/myang/rasam/220722_BrdU_K562_invivopulse/220722_BrdU_K562_invivopulse.split.2hBrdU_m.ccs.bam	1162441774	214700	K562_120min_mK562_120m_B1	Y	K562	1	1
/home/myang/rasam/220722_BrdU_K562_invivopulse/220722_BrdU_K562_invivopulse.split.2hBrdU_noM.ccs.bam	1235570580	218378	K562_120min_noMK562_120m_B1	N	K562	1	1
/home/myang/rasam/220722_BrdU_K562_invivopulse/220722_BrdU_K562_invivopulse.split.noBrdU_m.ccs.bam	1254697071	229327	K562_0min_mK562_0m_B1	Y	K562	1	1
/home/myang/rasam/220722_BrdU_K562_invivopulse/220722_BrdU_K562_invivopulse.split.noBrdU_noM.ccs.bam	1473070198	253465	K562_0min_noMK562_0m_B1	N	K562	1	1
/home/myang/rasam/220920_MO_BrdU_invivo/220920_MO_BrdU_invivo.split.10min_BrdU.ccs.bam	221997685	39032	E14_10min_mE14_10m_B1	Y	E14	1	1
/home/myang/rasam/220920_MO_BrdU_invivo/220920_MO_BrdU_invivo.split.15minBrdU_m_280_rep1.ccs.bam	172883141	63155	E14_15min_mE14_15m_B1	Y	E14	1	1
/home/myang/rasam/220920_MO_BrdU_invivo/220920_MO_BrdU_invivo.split.1hr_BrdU.ccs.bam	159419075	27066	E14_60min_mE14_60m_B1	Y	E14	1	1
/home/myang/rasam/220920_MO_BrdU_invivo/220920_MO_BrdU_invivo.split.24hBrdU_m_280_rep1.ccs.bam	141937905	51294	E14_1440min_mE14_1440m_B1	Y	E14	1	1
/home/myang/rasam/220920_MO_BrdU_invivo/220920_MO_BrdU_invivo.split.24hr_BrdU.ccs.bam	209795132	39340	E14_1440min_mE14_1440m_B2	Y	E14	1	2
/home/myang/rasam/220920_MO_BrdU_invivo/220920_MO_BrdU_invivo.split.5minBrdU_m_280_rep1.ccs.bam	206940205	68591	E14_5min_mE14_5m_B1	Y	E14	1	1
/home/myang/rasam/220920_MO_BrdU_invivo/220920_MO_BrdU_invivo.split.6hr_BrdU.ccs.bam	215656197	37082	E14_360min_mE14_360m_B1	Y	E14	1	1
/home/myang/rasam/221017_MO_CTCFdegron_RASAM/221017_MO_CTCFdegron_RASAM.split.10min_treated__rep1.ccs.bam	109855494	17122	E14_10min_CTCFdegronPlus_10m_B1	Y	E14-Ctcf-AID	1	1
/home/myang/rasam/221017_MO_CTCFdegron_RASAM/221017_MO_CTCFdegron_RASAM.split.10min_treated__rep2.ccs.bam	117245614	18752	E14_10min_CTCFdegronPlus_10m_B2	Y	E14-Ctcf-AID	1	2
/home/myang/rasam/221017_MO_CTCFdegron_RASAM/221017_MO_CTCFdegron_RASAM.split.10min_untreated__rep1.ccs.bam	123708701	25385	E14_10min_CTCFdegronMinus_10m_B1	Y	E14-Ctcf-AID	1	1
/home/myang/rasam/221017_MO_CTCFdegron_RASAM/221017_MO_CTCFdegron_RASAM.split.10min_untreated__rep2.ccs.bam	117256578	24703	E14_10min_CTCFdegronMinus_10m_B2	Y	E14-Ctcf-AID	1	2
/home/myang/rasam/221017_MO_CTCFdegron_RASAM/221017_MO_CTCFdegron_RASAM.split.15min_treated__rep1.ccs.bam	112120932	16110	E14_15min_CTCFdegronPlus_15m_B1	Y	E14-Ctcf-AID	1	1
/home/myang/rasam/221017_MO_CTCFdegron_RASAM/221017_MO_CTCFdegron_RASAM.split.15min_treated__rep2.ccs.bam	135760217	20705	E14_15min_CTCFdegronPlus_15m_B2	Y	E14-Ctcf-AID	1	2
/home/myang/rasam/221017_MO_CTCFdegron_RASAM/221017_MO_CTCFdegron_RASAM.split.15min_untreated__rep1.ccs.bam	123353719	26376	E14_15min_CTCFdegronMinus_15m_B1	Y	E14-Ctcf-AID	1	1
/home/myang/rasam/221017_MO_CTCFdegron_RASAM/221017_MO_CTCFdegron_RASAM.split.15min_untreated__rep2.ccs.bam	88446134	18564	E14_15min_CTCFdegronMinus_15m_B2	Y	E14-Ctcf-AID	1	2
/home/myang/rasam/221017_MO_CTCFdegron_RASAM/221017_MO_CTCFdegron_RASAM.split.1hr_treated__rep1.ccs.bam	104535694	14669	E14_60min_CTCFdegronPlus_60m_B1	Y	E14-Ctcf-AID	1	1
/home/myang/rasam/221017_MO_CTCFdegron_RASAM/221017_MO_CTCFdegron_RASAM.split.1hr_treated__rep2.ccs.bam	129835597	18954	E14_60min_CTCFdegronPlus_60m_B2	Y	E14-Ctcf-AID	1	2
/home/myang/rasam/221017_MO_CTCFdegron_RASAM/221017_MO_CTCFdegron_RASAM.split.1hr_untreated__rep1.ccs.bam	119000033	23571	E14_60min_CTCFdegronMinus_60m_B1	Y	E14-Ctcf-AID	1	1
/home/myang/rasam/221017_MO_CTCFdegron_RASAM/221017_MO_CTCFdegron_RASAM.split.1hr_untreated__rep2.ccs.bam	147988571	31097	E14_60min_CTCFdegronMinus_60m_B2	Y	E14-Ctcf-AID	1	2
/home/myang/rasam/221109_MO_BrdU_invivo/221109_MO_BrdU_invivo.split.10min_BrdU_220920.ccs.bam	1614638509	281851	E14_10min_mE14_10m_B1	Y	E14	2	1
/home/myang/rasam/221109_MO_BrdU_invivo/221109_MO_BrdU_invivo.split.15minBrdU_m_210128.ccs.bam	1288508808	342608	E14_15min_mE14_15m_B1	Y	E14	2	1
/home/myang/rasam/221109_MO_BrdU_invivo/221109_MO_BrdU_invivo.split.1hr_BrdU_220920.ccs.bam	864451779	150668	E14_60min_mE14_60m_B1	Y	E14	2	1
/home/myang/rasam/221109_MO_BrdU_invivo/221109_MO_BrdU_invivo.split.24hBrdU_m_210128.ccs.bam	955208559	277085	E14_1440min_mE14_1440m_B1	Y	E14	2	1
/home/myang/rasam/221109_MO_BrdU_invivo/221109_MO_BrdU_invivo.split.5minBrdU_m_210128.ccs.bam	1317644232	359677	E14_5min_mE14_5m_B1	Y	E14	2	1
/home/myang/rasam/221109_MO_BrdU_invivo/221109_MO_BrdU_invivo.split.6hr_BrdU_220920.ccs.bam	1463259854	250173	E14_360min_mE14_360m_B1	Y	E14	2	1
/home/myang/rasam/230419_MO_CTCFdegron_RASAM/230419_MO_CTCFdegron_RASAM.split.10min_treated__rep1.ccs.bam	1304825135	170502	E14_10min_CTCFdegronPlus_10m_B1	Y	E14-Ctcf-AID	2	1
/home/myang/rasam/230419_MO_CTCFdegron_RASAM/230419_MO_CTCFdegron_RASAM.split.10min_treated__rep2.ccs.bam	1344638173	181512	E14_10min_CTCFdegronPlus_10m_B2	Y	E14-Ctcf-AID	2	2
/home/myang/rasam/230419_MO_CTCFdegron_RASAM/230419_MO_CTCFdegron_RASAM.split.10min_untreated__rep1.ccs.bam	1454185960	208796	E14_10min_CTCFdegronMinus_10m_B1	Y	E14-Ctcf-AID	2	1
/home/myang/rasam/230419_MO_CTCFdegron_RASAM/230419_MO_CTCFdegron_RASAM.split.10min_untreated__rep2.ccs.bam	1426671271	205867	E14_10min_CTCFdegronMinus_10m_B2	Y	E14-Ctcf-AID	2	2
/home/myang/rasam/230419_MO_CTCFdegron_RASAM/230419_MO_CTCFdegron_RASAM.split.15min_treated__rep1.ccs.bam	1266210170	150973	E14_15min_CTCFdegronPlus_15m_B1	Y	E14-Ctcf-AID	2	1
/home/myang/rasam/230419_MO_CTCFdegron_RASAM/230419_MO_CTCFdegron_RASAM.split.15min_treated__rep2.ccs.bam	1559870503	200123	E14_15min_CTCFdegronPlus_15m_B2	Y	E14-Ctcf-AID	2	2
/home/myang/rasam/230419_MO_CTCFdegron_RASAM/230419_MO_CTCFdegron_RASAM.split.15min_untreated__rep1.ccs.bam	1314035252	194307	E14_15min_CTCFdegronMinus_15m_B1	Y	E14-Ctcf-AID	2	1
/home/myang/rasam/230419_MO_CTCFdegron_RASAM/230419_MO_CTCFdegron_RASAM.split.15min_untreated__rep2.ccs.bam	1564055367	222207	E14_15min_CTCFdegronMinus_15m_B2	Y	E14-Ctcf-AID	2	2
/home/myang/rasam/230419_MO_CTCFdegron_RASAM/230419_MO_CTCFdegron_RASAM.split.1hr_treated__rep1.ccs.bam	1455792347	169094	E14_60min_CTCFdegronPlus_60m_B1	Y	E14-Ctcf-AID	2	1
/home/myang/rasam/230419_MO_CTCFdegron_RASAM/230419_MO_CTCFdegron_RASAM.split.1hr_treated__rep2.ccs.bam	1303287769	158422	E14_60min_CTCFdegronPlus_60m_B2	Y	E14-Ctcf-AID	2	2
/home/myang/rasam/230419_MO_CTCFdegron_RASAM/230419_MO_CTCFdegron_RASAM.split.1hr_untreated__rep1.ccs.bam	1412581497	196821	E14_60min_CTCFdegronMinus_60m_B1	Y	E14-Ctcf-AID	2	1
/home/myang/rasam/230419_MO_CTCFdegron_RASAM/230419_MO_CTCFdegron_RASAM.split.1hr_untreated__rep2.ccs.bam	1626076186	239021	E14_60min_CTCFdegronMinus_60m_B2	Y	E14-Ctcf-AID	2	2
/home/myang/rasam/230419_MO_K562_RASAM_1/230419_MO_K562_RASAM_1.split.24hours_BrdU.ccs.bam	1933103850	398050	K562_1440min_mK562_1440m_B2	Y	K562	1	2
/home/myang/rasam/230419_MO_K562_RASAM_1/230419_MO_K562_RASAM_1.split.2hours_BrdU.ccs.bam	2526412761	507551	K562_120min_mK562_120m_B2	Y	K562	1	2
/home/myang/rasam/230419_MO_K562_RASAM_1/230419_MO_K562_RASAM_1.split.6hours_BrdU_rep1.ccs.bam	1710897961	339827	K562_360min_mK562_360m_B1	Y	K562	1	1
/home/myang/rasam/230419_MO_K562_RASAM_1/230419_MO_K562_RASAM_1.split.6hours_BrdU_rep2.ccs.bam	1911010068	376523	K562_360min_mK562_360m_B2	Y	K562	1	2
/home/myang/rasam/230419_MO_K562_RASAM_1/230419_MO_K562_RASAM_1.split.noBrdU.ccs.bam	1822219514	369767	K562_0min_mK562_0m_B2	Y	K562	1	2
/home/myang/rasam/230419_MO_K562_RASAM_2/230419_MO_K562_RASAM_2.split.10min_BrdU.ccs.bam	1259934051	243651	K562_10min_mK562_10m_B2	Y	K562	2	2
/home/myang/rasam/230419_MO_K562_RASAM_2/230419_MO_K562_RASAM_2.split.24hours_BrdU.ccs.bam	2209588137	444393	K562_1440min_mK562_1440m_B2	Y	K562	2	2
/home/myang/rasam/230419_MO_K562_RASAM_2/230419_MO_K562_RASAM_2.split.2hours_BrdU.ccs.bam	2898576438	567230	K562_120min_mK562_120m_B2	Y	K562	2	2
/home/myang/rasam/230419_MO_K562_RASAM_2/230419_MO_K562_RASAM_2.split.6hours_BrdU_rep1.ccs.bam	1969977474	381699	K562_360min_mK562_360m_B1	Y	K562	2	1
/home/myang/rasam/230419_MO_K562_RASAM_2/230419_MO_K562_RASAM_2.split.6hours_BrdU_rep2.ccs.bam	2214989660	425641	K562_360min_mK562_360m_B2	Y	K562	2	2
/home/myang/rasam/230419_MO_K562_RASAM_2/230419_MO_K562_RASAM_2.split.noBrdU.ccs.bam	2083194648	412768	K562_0min_mK562_0m_B2	Y	K562	2	2
/home/myang/rasam/230425_e14_RASAM_Cell1/230425_e14_RASAM_Cell1.split.10min_rep1.ccs.bam	1406257416	228556	E14_10min_mE14_10m_B2	Y	E14	1	2
/home/myang/rasam/230425_e14_RASAM_Cell1/230425_e14_RASAM_Cell1.split.10min_rep2.ccs.bam	1388523559	235494	E14_10min_mE14_10m_B3	Y	E14	1	3
/home/myang/rasam/230425_e14_RASAM_Cell1/230425_e14_RASAM_Cell1.split.12hours_rep1.ccs.bam	1179118812	202616	E14_720min_mE14_720m_B1	Y	E14	1	1
/home/myang/rasam/230425_e14_RASAM_Cell1/230425_e14_RASAM_Cell1.split.12hours_rep2.ccs.bam	1357086625	231895	E14_720min_mE14_720m_B2	Y	E14	1	2
/home/myang/rasam/230425_e14_RASAM_Cell1/230425_e14_RASAM_Cell1.split.15min_rep1.ccs.bam	1279814339	204961	E14_15min_mE14_15m_B2	Y	E14	1	2
/home/myang/rasam/230425_e14_RASAM_Cell1/230425_e14_RASAM_Cell1.split.15min_rep2.ccs.bam	1143742892	193456	E14_15min_mE14_15m_B3	Y	E14	1	3
/home/myang/rasam/230425_e14_RASAM_Cell1/230425_e14_RASAM_Cell1.split.1hour_rep1.ccs.bam	1576514560	257962	E14_60min_mE14_60m_B2	Y	E14	1	2
/home/myang/rasam/230425_e14_RASAM_Cell1/230425_e14_RASAM_Cell1.split.1hour_rep2.ccs.bam	1139284921	189602	E14_60min_mE14_60m_B3	Y	E14	1	3
/home/myang/rasam/230425_e14_RASAM_Cell1/230425_e14_RASAM_Cell1.split.5min_rep1.ccs.bam	1118493290	183971	E14_5min_mE14_5m_B2	Y	E14	1	2
/home/myang/rasam/230425_e14_RASAM_Cell1/230425_e14_RASAM_Cell1.split.5min_rep2.ccs.bam	1371475617	244349	E14_5min_mE14_5m_B3	Y	E14	1	3
/home/myang/rasam/230425_e14_RASAM_Cell1/230425_e14_RASAM_Cell1.split.6hours_rep1.ccs.bam	1202329933	206373	E14_360min_mE14_360m_B2	Y	E14	1	2
/home/myang/rasam/230425_e14_RASAM_Cell1/230425_e14_RASAM_Cell1.split.6hours_rep2.ccs.bam	1422533328	240222	E14_360min_mE14_360m_B3	Y	E14	1	3
/home/myang/rasam/230425_e14_RASAM_Cell2/230425_e14_RASAM_Cell2.split.10min_rep1.ccs.bam	1441700910	227336	E14_10min_mE14_10m_B2	Y	E14	2	2
/home/myang/rasam/230425_e14_RASAM_Cell2/230425_e14_RASAM_Cell2.split.10min_rep2.ccs.bam	1400706015	231073	E14_10min_mE14_10m_B3	Y	E14	2	3
/home/myang/rasam/230425_e14_RASAM_Cell2/230425_e14_RASAM_Cell2.split.12hours_rep1.ccs.bam	1215566531	202772	E14_720min_mE14_720m_B1	Y	E14	2	1
/home/myang/rasam/230425_e14_RASAM_Cell2/230425_e14_RASAM_Cell2.split.12hours_rep2.ccs.bam	1384020229	229912	E14_720min_mE14_720m_B2	Y	E14	2	2
/home/myang/rasam/230425_e14_RASAM_Cell2/230425_e14_RASAM_Cell2.split.15min_rep1.ccs.bam	1327502954	206371	E14_15min_mE14_15m_B2	Y	E14	2	2
/home/myang/rasam/230425_e14_RASAM_Cell2/230425_e14_RASAM_Cell2.split.15min_rep2.ccs.bam	1153379073	189825	E14_15min_mE14_15m_B3	Y	E14	2	3
/home/myang/rasam/230425_e14_RASAM_Cell2/230425_e14_RASAM_Cell2.split.1hour_rep1.ccs.bam	1615418639	256550	E14_60min_mE14_60m_B2	Y	E14	2	2
/home/myang/rasam/230425_e14_RASAM_Cell2/230425_e14_RASAM_Cell2.split.1hour_rep2.ccs.bam	1157340807	187181	E14_60min_mE14_60m_B3	Y	E14	2	3
/home/myang/rasam/230425_e14_RASAM_Cell2/230425_e14_RASAM_Cell2.split.5min_rep1.ccs.bam	1144293655	182562	E14_5min_mE14_5m_B2	Y	E14	2	2
/home/myang/rasam/230425_e14_RASAM_Cell2/230425_e14_RASAM_Cell2.split.5min_rep2.ccs.bam	1357712308	235799	E14_5min_mE14_5m_B3	Y	E14	2	3
/home/myang/rasam/230425_e14_RASAM_Cell2/230425_e14_RASAM_Cell2.split.6hours_rep1.ccs.bam	1222136252	203862	E14_360min_mE14_360m_B2	Y	E14	2	2
/home/myang/rasam/230425_e14_RASAM_Cell2/230425_e14_RASAM_Cell2.split.6hours_rep2.ccs.bam	1458008948	238905	E14_360min_mE14_360m_B3	Y	E14	2	3
/home/myang/rasam/230425_e14_RASAM_Cell3/230425_e14_RASAM_Cell3.split.10min_rep1.ccs.bam	1466040048	227566	E14_10min_mE14_10m_B2	Y	E14	3	2
/home/myang/rasam/230425_e14_RASAM_Cell3/230425_e14_RASAM_Cell3.split.10min_rep2.ccs.bam	1412205110	229776	E14_10min_mE14_10m_B3	Y	E14	3	3
/home/myang/rasam/230425_e14_RASAM_Cell3/230425_e14_RASAM_Cell3.split.12hours_rep1.ccs.bam	1227177260	201878	E14_720min_mE14_720m_B1	Y	E14	3	1
/home/myang/rasam/230425_e14_RASAM_Cell3/230425_e14_RASAM_Cell3.split.12hours_rep2.ccs.bam	1399053133	229372	E14_720min_mE14_720m_B2	Y	E14	3	2
/home/myang/rasam/230425_e14_RASAM_Cell3/230425_e14_RASAM_Cell3.split.15min_rep1.ccs.bam	1349652702	206793	E14_15min_mE14_15m_B2	Y	E14	3	2
/home/myang/rasam/230425_e14_RASAM_Cell3/230425_e14_RASAM_Cell3.split.15min_rep2.ccs.bam	1164960338	189239	E14_15min_mE14_15m_B3	Y	E14	3	3
/home/myang/rasam/230425_e14_RASAM_Cell3/230425_e14_RASAM_Cell3.split.1hour_rep1.ccs.bam	1645891680	257411	E14_60min_mE14_60m_B2	Y	E14	3	2
/home/myang/rasam/230425_e14_RASAM_Cell3/230425_e14_RASAM_Cell3.split.1hour_rep2.ccs.bam	1179481006	188078	E14_60min_mE14_60m_B3	Y	E14	3	3
/home/myang/rasam/230425_e14_RASAM_Cell3/230425_e14_RASAM_Cell3.split.5min_rep1.ccs.bam	1162183403	182490	E14_5min_mE14_5m_B2	Y	E14	3	2
/home/myang/rasam/230425_e14_RASAM_Cell3/230425_e14_RASAM_Cell3.split.5min_rep2.ccs.bam	1358951493	233104	E14_5min_mE14_5m_B3	Y	E14	3	3
/home/myang/rasam/230425_e14_RASAM_Cell3/230425_e14_RASAM_Cell3.split.6hours_rep1.ccs.bam	1229306918	202734	E14_360min_mE14_360m_B2	Y	E14	3	2
/home/myang/rasam/230425_e14_RASAM_Cell3/230425_e14_RASAM_Cell3.split.6hours_rep2.ccs.bam	1481689850	239479	E14_360min_mE14_360m_B3	Y	E14	3	3
/home/myang/rasam/230425_e14_RASAM_Cell4/230425_e14_RASAM_Cell4.split.10min_rep1.ccs.bam	1495991091	237105	E14_10min_mE14_10m_B2	Y	E14	4	2
/home/myang/rasam/230425_e14_RASAM_Cell4/230425_e14_RASAM_Cell4.split.10min_rep2.ccs.bam	1459191065	241944	E14_10min_mE14_10m_B3	Y	E14	4	3
/home/myang/rasam/230425_e14_RASAM_Cell4/230425_e14_RASAM_Cell4.split.12hours_rep1.ccs.bam	1280190047	214200	E14_720min_mE14_720m_B1	Y	E14	4	2
/home/myang/rasam/230425_e14_RASAM_Cell4/230425_e14_RASAM_Cell4.split.12hours_rep2.ccs.bam	1443106729	240812	E14_720min_mE14_720m_B2	Y	E14	4	3
/home/myang/rasam/230425_e14_RASAM_Cell4/230425_e14_RASAM_Cell4.split.15min_rep1.ccs.bam	1376976352	214847	E14_15min_mE14_15m_B2	Y	E14	4	2
/home/myang/rasam/230425_e14_RASAM_Cell4/230425_e14_RASAM_Cell4.split.15min_rep2.ccs.bam	1201548335	198922	E14_15min_mE14_15m_B3	Y	E14	4	3
/home/myang/rasam/230425_e14_RASAM_Cell4/230425_e14_RASAM_Cell4.split.1hour_rep1.ccs.bam	1684580626	268727	E14_60min_mE14_60m_B2	Y	E14	4	2
/home/myang/rasam/230425_e14_RASAM_Cell4/230425_e14_RASAM_Cell4.split.1hour_rep2.ccs.bam	1213593951	197033	E14_60min_mE14_60m_B3	Y	E14	4	3
/home/myang/rasam/230425_e14_RASAM_Cell4/230425_e14_RASAM_Cell4.split.5min_rep1.ccs.bam	1198271197	191815	E14_5min_mE14_5m_B2	Y	E14	4	2
/home/myang/rasam/230425_e14_RASAM_Cell4/230425_e14_RASAM_Cell4.split.5min_rep2.ccs.bam	1422846692	248160	E14_5min_mE14_5m_B3	Y	E14	4	3
/home/myang/rasam/230425_e14_RASAM_Cell4/230425_e14_RASAM_Cell4.split.6hours_rep1.ccs.bam	1279411011	214568	E14_360min_mE14_360m_B2	Y	E14	4	2
/home/myang/rasam/230425_e14_RASAM_Cell4/230425_e14_RASAM_Cell4.split.6hours_rep2.ccs.bam	1510500759	249101	E14_360min_mE14_360m_B3	Y	E14	4	3

### Sheet: Supplementary Table 2
Labeling time	Biological replicate	Accessibility fold change	Cell type
10min	B1	1.2325	E14
10min	B1	1.37637	K562
10min	B2	1.14393	E14
10min	B2	1.43681	K562
10min	B3	1.15623	E14
120min	B1	1.4878	K562
120min	B2	1.51901	K562
1440min	B1	1.1168	E14
1440min	B1	1.03329	K562
1440min	B2	1.08275	E14
1440min	B2	1.03488	K562
15min	B1	1.20077	E14
15min	B2	1.17227	E14
15min	B3	1.19342	E14
360min	B1	1.06494	E14
360min	B1	1.45425	K562
360min	B2	1.07113	E14
360min	B2	1.44601	K562
360min	B3	1.06056	E14
5min	B1	1.02377	E14
5min	B2	1.1368	E14
5min	B3	1.11397	E14
60min	B1	1.2378	E14
60min	B2	1.17509	E14
60min	B3	1.17122	E14
720min	B1	0.996536	E14
720min	B2	1.02628	E14

### Sheet: Supplementary Table 3
Domain	Labeling time	Median footprint size ± median absolute deviation	Mann-Whitney p-value (one-sided test)
H3K27me3	10min	111.0¬±18.0 bp	2.39077e-96
H3K27me3	15min	107.0¬±18.0 bp	6.88441e-230
H3K27me3	360min	116.0¬±17.0 bp	0		p-value of 0 indicates p-value is < 2.23E-308
H3K27me3	60min	107.0¬±18.0 bp	0
H3K27me3	720min	119.0¬±18.0 bp	2.08416e-199
H3K36me3	10min	107.0¬±19.0 bp	0
H3K36me3	15min	104.0¬±19.0 bp	0
H3K36me3	360min	114.0¬±17.0 bp	0
H3K36me3	60min	105.0¬±18.0 bp	0
H3K36me3	720min	118.0¬±18.0 bp	0
H3K4me1	10min	105.0¬±18.0 bp	0
H3K4me1	15min	104.0¬±18.0 bp	0
H3K4me1	360min	112.0¬±17.0 bp	0
H3K4me1	60min	104.0¬±19.0 bp	0
H3K4me1	720min	116.0¬±19.0 bp	0
H3K4me3	10min	106.0¬±19.0 bp	0
H3K4me3	15min	104.0¬±19.0 bp	0
H3K4me3	360min	113.0¬±18.0 bp	0
H3K4me3	60min	106.0¬±19.0 bp	0
H3K4me3	720min	117.0¬±19.0 bp	0
H3K9me3	10min	113.0¬±19.0 bp	1.51446e-143
H3K9me3	15min	108.0¬±20.0 bp	0
H3K9me3	360min	119.0¬±18.0 bp	0
H3K9me3	60min	109.0¬±18.0 bp	0
H3K9me3	720min	122.0¬±20.0 bp	2.19237e-212
MajSat	10min	113.0¬±23.0 bp	2.30128e-57
MajSat	15min	113.0¬±24.0 bp	1.97229e-83
MajSat	360min	113.0¬±17.0 bp	0
MajSat	60min	107.0¬±21.0 bp	0
MajSat	720min	116.0¬±19.0 bp	0
MinSat	10min	115.0¬±19.0 bp	1.50307e-40
MinSat	15min	113.0¬±20.0 bp	5.69813e-40
MinSat	360min	114.0¬±15.0 bp	0
MinSat	60min	111.0¬±18.0 bp	1.55595e-215
MinSat	720min	117.0¬±17.0 bp	0
Telomere	10min	109.0¬±19.0 bp	1.48235e-20
Telomere	15min	111.0¬±23.0 bp	1.86089e-14
Telomere	360min	118.0¬±17.0 bp	1.99674e-64
Telomere	60min	110.0¬±18.0 bp	2.63169e-63
Telomere	720min	120.0¬±19.0 bp	2.02966e-31
rDNA	10min	109.0¬±19.0 bp	0
rDNA	15min	107.0¬±19.0 bp	0
rDNA	360min	116.0¬±17.0 bp	0
rDNA	60min	107.0¬±19.0 bp	0
rDNA	720min	119.0¬±19.0 bp	0
